# Glioblastoma initiation, migration, and cell types are regulated by core bHLH transcription factors ASCL1 and OLIG2

**DOI:** 10.1101/2023.09.30.560206

**Authors:** Bianca L. Myers, Kathryn J. Brayer, Luis E. Paez-Beltran, Matthew S. Keith, Hideaki Suzuki, Jessie Newville, Rebekka H. Anderson, Yunee Lo, Conner M. Mertz, Rahul Kollipara, Mark D. Borromeo, Robert M. Bachoo, Jane E. Johnson, Tou Yia Vue

**Affiliations:** Department of Neurosciences, University of New Mexico Health Sciences Center, Albuquerque, New Mexico; University of New Mexico Comprehensive Cancer Center, Albuquerque, New Mexico; McDermott Center for Human Growth and Development, University of Texas Southwestern Medical Center, Dallas, Texas; Department of Neuroscience, University of Texas Southwestern Medical Center, Dallas, Texas; Department of Neurology and Neurotherapeutics, University of Texas Southwestern Medical Center, Dallas, Texas

**Author notes:** **Correspondence:** Tou Yia Vue.

## Abstract

Glioblastomas (GBMs) are highly aggressive, infiltrative, and heterogeneous brain tumors driven by complex driver mutations and glioma stem cells (GSCs). The neurodevelopmental transcription factors ASCL1 and OLIG2 are co-expressed in GBMs, but their role in regulating the heterogeneity and hierarchy of GBM tumor cells is unclear. Here, we show that oncogenic driver mutations lead to dysregulation of ASCL1 and OLIG2, which function redundantly to initiate brain tumor formation in a mouse model of GBM. Subsequently, the dynamic levels and reciprocal binding of ASCL1 and OLIG2 to each other and to downstream target genes then determine the cell types and degree of migration of tumor cells. Single-cell RNA sequencing (scRNA-seq) reveals that a high level of ASCL1 is key in defining GSCs by upregulating a collection of ribosomal protein, mitochondrial, neural stem cell (NSC), and cancer metastasis genes – all essential for sustaining the high proliferation, migration, and therapeutic resistance of GSCs.
