## Supplementary material for "Glioblastoma initiation, migration, and cell types are regulated by core bHLH transcription factors ASCL1 and OLIG2": TS1

### Sheet: Sheet1
Supplemental Table 1
Reagents	Sources
Rosa26-LSL-tdTomato (R26RT/T)	JAX:007914; Madisen et al, 2010. Nature Neuroscience 13, 133-140
Ascl1floxed (Ascl1F/F)	Dr. Francois Guillemot, via Dr. Jane E. Johnson Lab (Pacary et al, 2011. Neuron 69, 1069 – 1084)
Olig2floxed (Olig2F/F)	Dr. Charels D. Stiles, via Dr. Richard Q. Lu Lab (Lu et al, 2016. Cancer Cell 29, 669 – 683)
Rosa26-LSL-tTA (R26RtTA/tTA)	JAX:008603 (Wang et al, 2008. Neurobiol of Disease 29(3):400-8)
TetO-Ascl1-ires-GFP (TetO-AIG)	Dr. Masato Nakafuku, via Dr. Thomas A. Reh (Ueki et al, 2015. PNAS 112(44), 13717 – 13722)
Rabbit anti-GFAP	Millipore (AB5804)
Goat anti-SOX10	R&D Systems (AF2864)
Rabbit anti-ASCL1	Abcam (ab211327)
Rabbit anti-OLIG2	Millipore (AB9610)
Mouse anti-OLIG2	Millipore (MABN50)
Rabbit anti-SOX2	Millipore (AB5603)
Rat anti-PDGFRa	BD Pharmigen (558774)
Donkey anti-goat - 488	Invitrogen (A11055)
Donkey anti-goat - 568	Invitrogen (A11057)
Donkey anti-mouse - 488	Invitrogen (A21202)
Donkey anti-mouse - 568	Invitrogen (A10037)
Donket anti-rabbit - 488	Invitrogen (A21206)
Donket anti-rabbit - 647	Invitrogen (A31573)
Donkey anti-rat - 647	Invitrogen (A78947)
Goat anti-mouse - 488	Invitrogen (A11001)
Goat anti-mouse - 568	Invitrogen (A11004)
Goat anti-rabbit - 488	Invitrogen (A11008)
Goat anti-rabbit - 568	Invitrogen (A11011)
Goat anti-rabbit - 647	Invitrogen (A21244)
Goat anti-rat - 647	Invitrogen (A21247)
Normal Donkey Serum	Jackson Immuno Research Laboratories (017-000-121)
Normal Goat Serum	Jackson Immuno Research Laboratories (005-000-121)
Neural Tissue Dissociation Kit (P)	Miltenyi Biotec (130-092-628)
5-ethynyl-2′-deoxyuridine (EdU)	BIONSYNTH (NE08701)
Sulfo-Cyanine5 azide	Lumiprobe (A3330)
