## Supplementary material for "Glioblastoma initiation, migration, and cell types are regulated by core bHLH transcription factors ASCL1 and OLIG2": TS5

### Sheet: CellTypeSignatureGenes
qNSC (57/110)	aNSC (126/301)	Astrocytes (39/65)	OPC/COP (72/96)	NFOL1/2 (82/122)	MOL (64/113)	Neurons (24/43)	Microglia (23/48)	Endothelial (22/47)	Pericytes (30/50)	Colors indicate potential ASCL1-Target Genes based on ChIP-seq
2810459M11Rik	4921524J17Rik	Abcd2	3110035E14Rik	1810041L15Rik	Aacs	533041C22Rik	1810011H11Rik	8430408G22Rik	Ahnak
Abat	Acd	Abhd3	AI414108	9630013A20Rik	Acat2	Bcl11a	Batf	Akr1c14	Aldh1a2
Abca3	Add2	Agt	Arsb	Acat2	Acy3	Bhlhe22	Batf3	Ankrd37	Bicc1
Arhgef9	Akt3	AI464131	Ascl1	Adam11	Adap1	Blc11a	Bcl2a1a	Aplnr	Bmp6
Arvcf	Apex1	Aifm3	Bcas1	Arap2	Adssl1	Cacna2d2	Bcl2a1c	Bcl6b	C4b
Asrgl1	Arhgap33	Al464131	Bmp4	Atrn	Aig1	Celf4	Bcl2a1d	Bsg	Cited1
Atp13a5	Ascl1	Aldh1l1	C1ql1	Barx2	Apod	Celf6	C1qa	Car4	Clec3b
B3galt2	Aspm	Aqp4	Cacng4	Bcas1	Arsg	Clstn2	Ccl12	Cd34	Col1a1
Bcan	Atad5	Atp13a4	Cask	Bmp4	Aspa	Dlx1	Ccl3	Cdkn2b	Col1a2
Bmp7	Atcay	Bmpr1b	Ccnd1	Brca1	Atg4c	Dlx1as	Ccl4	Cldn5	Col3a1
Btbd17	Atl1	Cadm2	Cdo1	Carhsp1	B3galt5	Dlx2	Ccl9	Dok4	Col4a5
Cadm2	Aurkb	Cbs	Cdv3	Cdc37l1	Barx2	Dlx5	Ccr7	Efna1	Cyp1b1
Caskin1	B4galnt4	Ccdc80	Chn2	Cdv3	Car14	Dlx6os1	Cd300a	Egfl7	Dcn
Caskin2	Bche	Cd38	Chrna4	Chn2	Car2	Dpysl5	Cd83	Erg	Emp1
Cbs	Bex2	Chrdl1	Cntn1	Clic4	Carhsp1	Ebf3	Cdl4	Fam101b	Errfi1
Ccdc136	Birc5	Cth	Col1a2	Cmtm5	Carns1	Ecel1	Cebpa	Fam129a	Flnc
Cdh10	Brd3	Cxcl14	Cspg4	Cnksr3	Cdc42ep2	Gdf5	Ch25h	Flt1	Fmod
Ckb	Brd9	Dbx2	Cspg5	Ctnnal1	Cenpb	Grm2	Cxcl16	Foxf2	Fols1
Clasp2	Brip1	Egfra	Cyp2j6	Ctps	Cldn11	Igfbp1l	Gdf15	Foxq1	Foxc1
Cntfr	Bsn	Entpd2	Dcaf12l1	Cyfip2	Clic4	Islr2	Gna15	Icam2	Foxc2
Cntn1	Bub1	Fgfr3	Dcn	Cyp51	Cmtm5	Lhx1as	Gpr84	Kank3	Foxd1
Csmd1	C2cd3	Fmo1	Dll1	Dct	Cnp	Lhx5	H2-Oa	Ly6a	Fstl1
Cspg5	Camsap1	Fzd10	Dll3	Ddr1	Cntn2	Lhx6	Hck	Ly6c2	Gjb2
Ctnnd2	Cask	Gabrg1	Edil3	Dhcr24	Crab	Mab21l1	Iba1	Madcam1	Gpc3
Cuedc1	Cbx1	Gdpd2	Emid1	Dock4	Cryab	Mrap2	Ikzf1	Mecom	Heyl
Dgkb	Cbx2	Gfap	Epb4.1l2	Elovl1	Cyp2j12	Nhlh2	Il1b	Meox1	Hic1
Dnajc18	Cbx5	Gjb6	Fam5C	Elovl6	Cyp51	Npas4	Irf4	Myct1	Igf2
Drp2	Ccdc124	Gli1	Fam70b	Eml1	Dhcr24	Nppc	Irf5	Nostrin	Itih2
Dtx4	Ccnd2	Gli2	Fyn	Enpp2	Dnajb2	Npy	Irf8	Pglyrp1	Kcne4
Ednrb	Ccnf	Gli3	Gfia3	Enpp6	Dpy19l1	Nxph4	Lrrc25	Prnd	Lama2
Eepd1	Cct3	Grhl1	Gm2a	Epb4.1l2	Efhd1	Reln	Mlxipl	Ptgis	Lamc3
Enho	Cct7	Grin2c	Gp1bb	Fam107b	Efnb3	Robo2	Ncf1	Sdpr	Lrrc32
Epn2	Cdc23	Grm3	Gria3	Fam3c	Elovl1	Slc17a6	Osm	Serpinb6b	Mfap4
Eral1	Cdc25c	Hapln1	Grin3a	Fam73a	Elovl7	Slc32a1	P2ry6	Sgms1	Ogn
Fads2	Cdc7	Hes5	Gsx1	Fdps	Eml1	Snhg11	Pla2g15	Sigirr	Pcolce
Flrt1	Cdca3	Hgf	Hes1	Fmd4a	Endod1	Sst	Plau	Slc16a1	Postn
Frmpd1	Cdca5	Hsd11b1	Hes5	Fmnl2	Fa2h	Stmn2	Pltp	Slc16a4	Prrx2
Fry	Cdca8	Id2	Kcnip3	Frmd4a	Fdps	Tbr1	Ptafr	Slc19a3	Rdh10
Gab1	Cdk4	Id3	Kcnk1	Fyn	Frmd8	Tmem130	Runx1	Slc35f2	Rps18
Gabbr1	Cdk5r1	Itga7	Lhfpl3	Gamt	Galnt6	Tmem90a	Sash3	Slco1a4	Rps2
Glud1	Celf3	Itih3	Lhxfpl3	Gjc2	Gamt	Trp73	Selplg	Sox17	S100a10
Gnaz	Celsr3	Kcnn3	Lims2	Gjc3	Gjb1	Vgf	Sfpi1	Sox18	S1pr3
Gpm6a	Cenpa	Lcat	Lnx1	Glrb	Gltp	Vstmn2l	Slamf8	Sox7	Serping1
Gpr17	Cenpf	Lrig1	Lppr1	Gnb4	Gnai1		Slfn2	Tie1	Sidt1
Gpt2	Cenph	Mlc1	Lypd6	Gp1bb	Golga7		Tlr2	Ttr	Slc22a6
Gria2	Cenpo	Nwd1	Matn4	Gpr37	Gpr37		Tmem119	Vwa1	Slc6a13
Grid2	Cep170	Otx1	Megf11	Grb14	Gsn		Tnf	Zic3	Tbx15
Grik4	Cep57	Paqr6	Mmp15	Grlf1	Hapln2		Trem2		Tbx18
Grk4	Cep72	Pax6	Myt1	Idi1	Hcn2				Twist1
Hes5	Chd7	Phkyg1	Ncald	Il23a	Hn1l				Vtn
Id1	Chek1	Pla2g3	Neu4	Itpr2	Inf2
Kcnj10	Chrnb2	Plcd4	Nkx2-2	Kif19a	Insc
Kif1b	Ckap2	Ppp1r3c	Notch1	Kndc1	Itgb4
Laptm4b	Ckap2l	Ptx3	Nxph1	Lap3	Josd2
Lingo1	Cnot6	Rfx4	Olig1	Lcorl	Kif5a
Lrp4	Cplx1	Slc14a1	Olig2	Lims2	Klk6
Lsamp	Cpsf6	Slc30a10	Omg	Lrrc42	Lgi3
Mmd2	Crmp1	Slc39a12	Pcdh15	Lss	Lpar1
Myo10	Csnk1e	Slc4a4	Pdgfr1	Mag	Mag
Nap1l5	D630045J12Rik	Slc6a11	Pdgfra	Mcl1	Mal
Nckap5	Dbn1	Sorc2	Pid1	Mical3	Mbp
Nkain4	Dclk2	Sox9	Pnlip	Mmd2	Mobp
Notch1	Dcx	Syne1	Pou3f1	Mobp	Mog
Noxo1	Ddah2	Tnc	Ppapdc1a	Mpzl1	Myrf
Nrxn1	Det1	Vegfa	Ppfibp1	Mryf	Ndrg1
Nrxn2	Dhfr		Ptpre	Mycl1	Nfe2l3
Ntm	Dhx30		Ptprz1	Neu4	Nkx6.2
Omg	Dlgap3		Rasgrf1	Nfasc	Nmra1
Ophn1	Dll1		Rlbp1	Nkx2-2	Nol3
Pank1	Dll3		Rprm	Nkx6.2	Nudt4
Pcdhgc4	Dpysl5		S100a13	Olig1	Olig1
Pcmtd2	Dscaml1		S100a6	Olig2	Olig2
Phactr3	Dusp26		Sapcd2	Panx1	Opalin
Phlpp1	Dusp8		Sdc3	Paqr8	Pcyt2
Phyhipl	Dvl3		Serpine2	Phyhipl	Pdlim2
Pik3r1	E130308A19Rik		Sh3bp4	Pik3r3	Pex5l
Pip4k2b	E2f2		Shc4	Plp1	Phldb1
Plxnb1	Ect2		Slitrk1	Pnpla3	Phyhipl
Pomt2	Ehmt2		Smoc1	Pou3f1	Pla2g16
Prrt1	Elavl1		Sox10	Ppfibp1	Plekha1
Psat1	Elavl3		Sox3	Ppp2r3a	Plekhb1
Ptprd	Elavl4		Sox6	Ptgds	Pllp
Ralgapa1	Elmo1		Sox8	Qdpr	Plp1
Rftn2	Eme1		Spon1	Rap1a	Pou3f1
Rslcan18	Erbb3		Sstr1	Rap2a	Ppp1r14a
Safb	Esco2		Sulf2	Rasgef1b	Ppp1r16b
Scg3	Espl1		Timp4	Rgs16	Prr18
Sdc3	Etv1		Tmem100	Rnd2	Qdpr
Slitrk2	Evl		Tmem176b	Rnf122	Rab37
Smyd5	Ewsr1		Tmem179	Rras2	Reep3
Snrk	Exo1		Tpm1	S100b	Rffn1
Syt11	Ezh2		Traf4	Samd4b	S100b
Tbkbp1	Fam110a		Trio	Sema5a	Sccpdh
Tecpr1	Fancd2		Ugdh	Sema6a	Scd1
Tmcc1	Fanci		Vcan	Sez6l	Sepw1
Tmem170b	Fbxo5		Zfp365	Sgk1	Serpinb1a
Trak1	Fbxw7			Sirt2	Sirt2
Tspan3	Foxm1			Slc12a2	Slain1
Tspan7	Fxyd6			Slc1a1	Slc45a3
Ttyh1	Gad1			Sox10	Slco3a1
Ttyh2	Gdap1			Sox2ot	Sox10
Ucp3	Gins3			Sox3	Sp7
Vamp2	Glyr1			Sox8	Srcin1
Vipr2	Gng2			Ssh3	Srd5a1
Wsb2	Golm1			Strn	Tbc1d9b
Wscd1	Gpbp1			Tcf7l2	Tmcc3
Zfp14	Gpr45			Tmeff2	Tmem125
Zfp874b	Gprin1			Tmem108	Tppp3
Zfp941	Gsx1			Tmem125	Trak2
	Haus5			Tmem132b	Trf
	Hcn3			Tmem141	Trim59
	Hes6			Tmem163	Trp53inp2
	Hirip3			Tmem2	Tspan2
	Hmgb2			Tns3
	Hnrnpa0			Trf
	Hnrnpa1			Trio
	Hnrnpa3			Ttyh1
	Hnrnpd			Ttyh2
	Hnrnph1			Ugt8a
	Hnrnpk			Ust
	Hnrnpl			Vcan
	Hnrnpm			Zfp365
	Hnrnpr
	Ilf2
	Ilf3
	Ina
	Incenp
	Ing5
	Insm1
	Ints7
	Kbtbd6
	Kdm1a
	Kdm2b
	Khdrbs1
	Khsrp
	Kif15
	Kif18b
	Kif2c
	Kifc1
	Lin9
	Lmnb1
	Lmnb2
	Lmo1
	Lrfn1
	Lrfn4
	Lrrtm4
	Mad2l1
	Mapk8ip2
	Mapre1
	Marcks
	Marcksl1
	Matr3
	Mbd3
	Mcm10
	Mcm7
	Mdc1
	Med1
	Med22
	Mex3a
	Mex3b
	Midn
	Mkrn3
	Mphosph9
	Mpped2
	Mtss1
	Mxd3
	Myb
	Mybl1
	Mybl2
	Myef2
	Myt1
	Nasp
	Ncald
	Ncapd2
	Ncapd3
	Ncaph
	Neil3
	Neurod4
	Nfix
	Nkiras2
	Noc4l
	Nol4
	Nono
	Nop56
	Nsmce4a
	Nuf2
	Nup93
	Nusap1
	Nxph1
	Odc1
	Olig1
	Olig2
	Parp11
	Parp2
	Pdik1l
	Pdxp
	Pdzd4
	Phf6
	Pif1
	Pja1
	Pkia
	Pkmyt1
	Plk4
	Plxnb3
	Podxl2
	Pola2
	Polg2
	Ppm1d
	Prim1
	Psme3
	Ptbp2
	Ptprs
	Racgap1
	Rad21
	Rad51ap1
	Rad54l
	Rbbp4
	Rbm14
	Rbm15b
	Rbm22
	Rbm4b
	Rcc2
	Rcor2
	Rfc3
	Rhbdl3
	Rnf165
	Rnps1
	Rtkn2
	Rufy3
	Samd10
	Sarm1
	Sbk1
	Scml2
	Scrt2
	Sephs1
	Setdb1
	Sf3b2
	Sfpq
	Siah1a
	Siah1b
	Ska2
	Ska3
	Slitrk1
	Smarca4
	Smarce1
	Smc2
	Sox11
	Sox4
	Spag5
	Spc24
	Spc25
	Ssrp1
	Stau2
	Stmn1
	Stmn4
	Suv39h2
	Syce2
	Tcf12
	Timeless
	Tmcc2
	Tmeff1
	Tmem169
	Tmpo
	Tmprss5
	Top2a
	Topbp1
	Tox3
	Tprn
	Tpx2
	Tra2b
	Trafd1
	Traip
	Trim27
	Trim33
	Trim67
	Tshz1
	Ttk
	Ube2i
	Ubqln4
	Ubtf
	Uhrf1
	Usp10
	Usp22
	Vps37b
	Vps72
	Vrk1
	Wrap53
	Ypel1
	Ywhaq
	Zfp260
	Zfp422
	Zfp454
	Zfp553
	Zfp566
	Zfp647
	Zfp704
	Zfp711
	Zfp786
	Zfp821
	Zmynd19
	Zscan21
